# Ecological Determinants of Altruism in Prokaryote Antivirus Defense

**DOI:** 10.1101/2024.11.05.622165

**Authors:** Dmitry A. Biba, Kira S. Makarova, Yuri I. Wolf, Levi Waldron, Eugene V. Koonin, Nash D. Rochman

## Abstract

Prokaryote evolution is driven in large part by the incessant arms race with viruses. Genomic investments in antivirus defense can be coarsely classified into two categories, immune systems that abrogate virus reproduction resulting in clearance, and altruistic programmed cell death (PCD) systems. Prokaryotic defense systems are enormously diverse, as revealed by an avalanche of recent discoveries, but the basic ecological determinants of defense strategy remain poorly understood. Through mathematical modeling of defense against lytic virus infection, we identify two principal determinants of optimal defense strategy and, through comparative genomics, we test this model by measuring the genomic investment into immunity vs PCD among diverse bacteria and archaea. First, as viral pressure grows, immunity becomes the preferred defense strategy. Second, as host population size grows, PCD becomes the preferred strategy. We additionally predict that, although optimal strategy typically involves investment in both PCD and immunity, overinvestment in immunity can result in system antagonism, increasing the probability a PCD-competent cell will lyse due to infection. Together these findings indicate that, generally, PCD is preferred at low multiplicity of infection (MOI) and immunity is preferred at high MOI, and that the landscape of prokaryotic antivirus defense is substantially more complex than previously suspected.
