## Supplementary Table 1 for "Ecological Determinants of Altruism in Prokaryote Antivirus Defense"

system	class	comment
2TM-1TM-TIR	ABI
3HP	undefined
AVAST_type_I	ABI
AVAST_type_II	ABI
AVAST_type_III	ABI
AVAST_type_IV	ABI
AVAST_type_I_other	ABI
AVAST_type_V	ABI
AbiB	ABI
AbiC	ABI
AbiD	ABI
AbiE	ABI
AbiG	ABI
AbiH	ABI
AbiI	ABI
AbiJ	ABI
AbiL	ABI
AbiN	ABI
AbiO-Nhi_family	ABI
AbiP	ABI
AbiQ	ABI
AbiT	ABI
AbiU	ABI
AbiV	ABI
AbiZ	ABI
Aditi	ABI
ApeA	ABI
Azaca	undefined
Borvo	undefined
BstA	ABI
Bunzi	undefined
CRISPR_array		part of CRISPR system
DMS_other	non-ABI
DRT_class_I	ABI
DRT_class_II	ABI
DRT_class_III	ABI
DRT_other	ABI
DRT_type_III	ABI
DUF4238	undefined
Dazbog	undefined
DdmDE	ABI
Dodola	undefined
Dpd	non-ABI
Dynamins	ABI
GAO_19	undefined
GAO_20	undefined
GAO_29	non-ABI
HEC-01	undefined
HEC-02	undefined
HEC-03	undefined
HEC-04	undefined
HEC-05	undefined
HEC-06	undefined
HEC-07	undefined
HEC-08	undefined
HEC-09	undefined
Helicase-DUF2290	undefined
Hydrolase-TM	undefined
ISG15-like	ABI
ISG15-like_other	ABI
Juk	ABI
Lamassu_Family	ABI
Lamassu_other	ABI
Lit	ABI
Menshen	ABI
Menshen_other	ABI
Mokosh_TypeI	ABI
Mokosh_TypeII	ABI
Old	ABI
Olokun	undefined
PD-Lambda-1	undefined
PD-Lambda-2	undefined
PD-Lambda-3	undefined
PD-Lambda-4	undefined
PD-Lambda-5	undefined
PD-Lambda-6	undefined
PD-T4-1	undefined
PD-T4-10	undefined
PD-T4-2	undefined
PD-T4-3	undefined
PD-T4-4	undefined
PD-T4-5	undefined
PD-T4-6	undefined
PD-T4-7	undefined
PD-T4-9	undefined
PD-T7-1or5	undefined
PD-T7-3	undefined
PD-T7-4	undefined
PT_DndABCDE	non-ABI
PT_DndFGH	non-ABI
PT_PbeABCD	non-ABI
PT_SspABCD	non-ABI
PT_SspE	non-ABI
PT_SspFGH	non-ABI
Paris	ABI
Paris_fused	ABI
PifA	ABI
PrrC	ABI
PsyrTA	ABI
RADAR	ABI
RM_type_HNH	non-ABI
RM_type_I	non-ABI
RM_type_II	non-ABI
RM_type_IIG	non-ABI
RM_type_III	non-ABI
RM_type_IV	non-ABI
RexAB	ABI
RosmerTA	ABI
SEFIR	ABI
Shango	undefined
ShosTA	ABI
SoFic	undefined
Stk2	ABI
TIR-NLR	ABI
TerY-P	undefined
TerY-P_other	undefined
Tiamat	undefined
Tin	ABI
Uzume	undefined
VSPR	undefined
argonaute_other	ABI
argonaute_solo	ABI
argonaute_type_I	ABI
argonaute_type_II	ABI
argonaute_type_III	undefined
argonaute_type_SiAgo	ABI
brex_type_I	non-ABI
brex_type_II	non-ABI
brex_type_III	non-ABI
brex_type_IV	non-ABI
brex_type_V	non-ABI
brex_type_VI	non-ABI
cas_adaptation	undefined	not a separate system, part of CRISPR
cas_type_I-A	non-ABI
cas_type_I-B1	non-ABI
cas_type_I-B2	non-ABI
cas_type_I-C	non-ABI
cas_type_I-D	non-ABI
cas_type_I-E	non-ABI
cas_type_I-F1	non-ABI
cas_type_I-F2	non-ABI
cas_type_I-F3	non-ABI
cas_type_I-G	non-ABI
cas_type_II-A	non-ABI
cas_type_II-B	non-ABI
cas_type_II-C	non-ABI
cas_type_III-A	non-ABI	contains ABI component
cas_type_III-B	non-ABI	contains ABI component
cas_type_III-C	non-ABI
cas_type_III-D	non-ABI	contains ABI component
cas_type_III-E	non-ABI	contains ABI component
cas_type_III-F	non-ABI
cas_type_III-G	non-ABI	no such system in official nomenclature
cas_type_III-H	non-ABI	contains ABI component, no such system in official nomenclature
cas_type_IV-A	non-ABI
cas_type_IV-B	non-ABI
cas_type_IV-C	non-ABI
cas_type_IV-D	non-ABI	no such system in official nomenclature
cas_type_IV-E	non-ABI	no such system in official nomenclature
cas_type_V	non-ABI	some have and ABI component
cas_type_V-K	non-ABI	not a defense system, responsible for RNA-guided transposition
cas_type_VI	non-ABI	contains ABI component
cas_type_other	undefined
cbass_other	ABI
cbass_type_I	ABI
cbass_type_II	ABI
cbass_type_III	ABI
cbass_type_IIs	ABI
cbass_type_IV	ABI
dXTPase	ABI
darTG	ABI
disarm_type_I	non-ABI
disarm_type_II	non-ABI
druantia_other	non-ABI
druantia_type_I	non-ABI
druantia_type_II	non-ABI
druantia_type_III	non-ABI
druantia_type_IV	non-ABI
dsr1	ABI
dsr2	ABI
gabija	undefined
gasdermin	ABI
gop_beta_cll	ABI
hachiman_other	undefined
hachiman_type_I	undefined
hachiman_type_II	undefined
hhe	undefined
hma	undefined
ietAS	undefined
kiwa	ABI
mads	non-ABI
mza	undefined
mza_other	undefined
ppl	undefined
pycsar_effector	ABI
pycsar_other	ABI
pycsar_unknown	undefined
qatABCD	undefined
qatABCD_other	undefined
retron_Ec107-like	ABI
retron_I-A	ABI
retron_I-B	ABI
retron_I-C	ABI
retron_II-A	ABI
retron_III-A	ABI
retron_IV	ABI
retron_IX	ABI
retron_V	ABI
retron_VI	ABI
retron_VII-A1	ABI
retron_VII-A2	ABI
retron_VIII	ABI
retron_XI	ABI
retron_XII	ABI
retron_XIII	ABI
retron_outgroup	undefined
septu_other	undefined
septu_type_I	undefined
shedu	undefined
spbK	ABI
thoeris_other	ABI
thoeris_type_I	ABI
thoeris_type_II	ABI
tmn	undefined
upx	undefined
viperin_kinase_fusion	ABI
viperin_nerd	ABI
viperin_other	ABI
viperin_solo	ABI
viperin_toxin	ABI
viperin_tpr	ABI
wadjet_other	undefined
wadjet_type_I	undefined
wadjet_type_II	undefined
wadjet_type_III	undefined
zorya_other	undefined
zorya_type_I	undefined
zorya_type_II	undefined
zorya_type_III	undefined
